# Single-nucleus multiomic analysis of Beckwith-Wiedemann syndrome liver reveals PPARA signaling enrichment and metabolic dysfunction

**DOI:** 10.1101/2024.06.14.599077

**Authors:** Snehal Nirgude, Elisia D. Tichy, Zhengfeng Liu, Rose D. Pradieu, Mariah Byrne, Luis Gil De Gomez, Brandon Mamou, Kathrin M. Bernt, Wenli Yang, Suzanne MacFarland, Michael Xie, Jennifer M. Kalish

## Abstract

Beckwith-Wiedemann Syndrome (BWS) is an epigenetic overgrowth syndrome caused by methylation changes in the human 11p15 chromosomal locus. Patients with BWS exhibit tissue overgrowth, as well as an increased risk of childhood neoplasms in the liver and kidney. To understand the impact of these 11p15 changes, specifically in the liver, we performed single-nucleus RNA sequencing (snRNA-seq) and single-nucleus assay for transposase-accessible chromatin with sequencing (snATAC-seq) to generate paired, cell-type-specific transcriptional and chromatin accessibility profiles of both BWS-liver and nonBWS-liver nontumorous tissue. Our integrated RNA+ATACseq multiomic approach uncovered hepatocyte-specific enrichment and activation of the peroxisome proliferator-activated receptor α (PPARA) – a liver metabolic regulator. To confirm our findings, we utilized a BWS-induced pluripotent stem cell (iPSC) model, where cells were differentiated into hepatocytes. Our data demonstrates the dysregulation of lipid metabolism in BWS-liver, which coincided with observed upregulation of PPARA during hepatocyte differentiation. BWS liver cells exhibited decreased neutral lipids and increased fatty acid β-oxidation, relative to controls. We also observed increased reactive oxygen species (ROS) byproducts in the form of peroxidated lipids in BWS hepatocytes, which coincided with increased oxidative DNA damage. This study proposes a putative mechanism for overgrowth and cancer predisposition in BWS liver due to perturbed metabolism.
