## Supplementary File 1 for "Single-nucleus multiomic analysis of Beckwith-Wiedemann syndrome liver reveals PPARA signaling enrichment and metabolic dysfunction"

p_val	avg_log2FC	pct.1	pct.2	p_val_adj	cluster	gene
0	2.18194368917187	0.624	0.181	0	0	HAL
0	1.74530325471648	0.442	0.135	0	0	SDS
0	1.56613111411513	0.337	0.121	0	0	CYP2A7
0	1.51089458368738	0.471	0.204	0	0	FGF14
0	1.49386177298697	0.48	0.253	0	0	ASS1
0	1.48732529557954	0.319	0.14	0	0	CRP
0	1.45778679078603	0.246	0.116	0	0	LINC02015
0	1.43498716624768	0.563	0.236	0	0	CYP3A7
0	1.40783336928846	0.765	0.399	0	0	C3
0	1.39714846763962	0.545	0.296	0	0	FGB
0	1.39305965848589	0.552	0.26	0	0	OAF
0	1.37490164641326	0.741	0.373	0	0	ITIH4
0	1.30515061425517	0.372	0.159	0	0	LBP
0	1.28715337777695	0.55	0.267	0	0	CASC19
0	1.24813237265446	0.453	0.208	0	0	TNFSF14
0	1.23794156565919	0.337	0.184	0	0	FBP1
0	1.23499371480677	0.449	0.219	0	0	PTP4A1
0	1.23324127046159	0.302	0.12	0	0	AP000331.1
0	1.20667813711438	0.8	0.449	0	0	POR
0	1.20366913852409	0.341	0.147	0	0	GLDC
0	1.19326277152507	0.679	0.365	0	0	SLC39A14
0	1.18253270275597	0.598	0.338	0	0	ASL
0	1.17119810849561	0.377	0.194	0	0	PC
0	1.17084056265433	0.584	0.323	0	0	FGG
0	1.16933420324305	0.742	0.397	0	0	SLC7A2
0	1.14121375272009	0.453	0.22	0	0	LINC01348
0	1.13208389397265	0.547	0.302	0	0	ALDH1A2
0	1.12758536210864	0.377	0.17	0	0	SERPINA3
0	1.11649991248015	0.419	0.225	0	0	HSD17B2
0	1.11337874475831	0.397	0.204	0	0	SPSB1
0	1.10566791858868	0.778	0.453	0	0	NSUN6
0	1.10394569831788	0.765	0.504	0	0	TSHZ2
0	1.08878171695571	0.534	0.281	0	0	ITIH3
0	1.08694283134629	0.639	0.373	0	0	TPST1
0	1.08386009353282	0.606	0.329	0	0	SERPINE1
0	1.08360802748213	0.493	0.267	0	0	FGA
0	1.07889408662148	0.313	0.138	0	0	AL136456.1
0	1.07478633321331	0.695	0.432	0	0	LONP2
0	1.07424092264643	0.276	0.137	0	0	XDH
0	1.06686235505863	0.753	0.392	0	0	CYP2B6
0	1.05306541813484	0.365	0.18	0	0	GLT1D1
0	1.04842538882106	0.512	0.273	0	0	FAT1
0	1.04800326956212	0.408	0.239	0	0	FTCD
0	1.04712733518018	0.635	0.356	0	0	WWC1
0	1.0413081483979	0.41	0.205	0	0	MT1E
0	1.03359782318802	0.362	0.215	0	0	CUX2
0	1.02757072870854	0.767	0.422	0	0	CP
0	1.02297570991472	0.712	0.388	0	0	ASGR1
0	1.01773952223329	0.419	0.228	0	0	MST1
0	1.01283980933563	0.424	0.249	0	0	SLC20A1
0	2.53504344810851	0.777	0.18	0	1	SLCO1B3
0	2.06545145444484	0.857	0.282	0	1	CYP3A4
0	2.03047767432543	0.62	0.143	0	1	CYP2E1
0	1.77948850470569	0.486	0.089	0	1	SLCO1B7
0	1.66981418442097	0.794	0.266	0	1	SLCO1B1
0	1.57646383443167	0.67	0.274	0	1	CYP2C19
0	1.50501380684538	0.602	0.21	0	1	CYP3A43
0	1.46245036443114	0.615	0.239	0	1	CTNNA3
0	1.45438853449075	0.736	0.294	0	1	MAT1A
0	1.4423131684192	0.49	0.141	0	1	AOX1
0	1.4403772722668	0.482	0.135	0	1	ALDH1L1
0	1.44009093281656	0.32	0.062	0	1	ADH4
0	1.40820310008942	0.58	0.188	0	1	ADRA1A
0	1.40006402410371	0.662	0.242	0	1	ADH1B
0	1.39649670165661	0.788	0.346	0	1	CPS1
0	1.39621697224338	0.391	0.112	0	1	BHMT
0	1.38091538634986	0.65	0.231	0	1	ACSM2A
0	1.37653369629673	0.624	0.237	0	1	IL1RAPL2
0	1.36840906700045	0.61	0.211	0	1	SULT2A1
0	1.35140721850165	0.572	0.187	0	1	ACSM2B
0	1.34792757532114	0.361	0.089	0	1	FMO3
0	1.33284474161759	0.602	0.204	0	1	CYP2C8
0	1.31100541998491	0.772	0.318	0	1	AGMO
0	1.30953368918108	0.555	0.199	0	1	CFHR3
0	1.29847605965363	0.533	0.208	0	1	TF
0	1.28709075984707	0.502	0.18	0	1	GPAM
0	1.27190949157935	0.468	0.156	0	1	BAAT
0	1.27102208439422	0.579	0.21	0	1	BHMT2
0	1.26626004486104	0.826	0.349	0	1	AFM
0	1.25894457562435	0.659	0.284	0	1	PCK1
0	1.2568510999407	0.616	0.236	0	1	PTGR1
0	1.22945143443982	0.937	0.427	0	1	CYP2C9
0	1.22524666709606	0.668	0.247	0	1	HGD
0	1.22445489597588	0.544	0.205	0	1	C4BPA
0	1.19954282831856	0.698	0.303	0	1	CLMN
0	1.19753954095277	0.535	0.187	0	1	HLF
0	1.195327070285	0.44	0.141	0	1	SLC22A3
0	1.19527011941254	0.299	0.094	0	1	AKR1C2
0	1.19382292206191	0.406	0.126	0	1	LINC02499
0	1.19380226643331	0.459	0.151	0	1	ENPP1
0	1.19293231635078	0.704	0.294	0	1	MYOM1
0	1.18189282036327	0.553	0.193	0	1	FMO5
0	1.16718635205938	0.471	0.178	0	1	TAT
0	1.16443009275076	0.892	0.622	0	1	ALB
0	1.16054185473168	0.403	0.134	0	1	SLC1A2
0	1.15969372764035	0.5	0.189	0	1	RGN
0	1.14639092847845	0.589	0.246	0	1	ABCB4
0	1.14101851443446	0.501	0.199	0	1	COBLL1
0	1.13956178869706	0.593	0.228	0	1	GAS2
0	1.13765755884731	0.946	0.62	0	1	GPHN
0	4.40106842147337	0.814	0.043	0	2	FLT1
0	3.83426155403684	0.782	0.034	0	2	PTPRB
0	3.82477290965321	0.841	0.076	0	2	LDB2
0	3.71833048726552	0.841	0.142	0	2	RELN
0	3.71184848098018	0.729	0.023	0	2	DNASE1L3
0	3.67569487876745	0.625	0.025	0	2	STAB2
0	3.55867625280904	0.819	0.116	0	2	PLEKHG1
0	3.55734481858754	0.507	0.045	0	2	ACSM3
0	3.49530195100292	0.803	0.098	0	2	FBXL7
0	3.41397404670198	0.747	0.163	0	2	YES1
0	3.4010756610286	0.606	0.019	0	2	OIT3
0	3.36714251815372	0.798	0.077	0	2	ST6GALNAC3
0	3.291843798847	0.609	0.022	0	2	STAB1
0	3.25330132850245	0.755	0.127	0	2	WWTR1
0	3.20950758096327	0.823	0.112	0	2	TCF4
0	3.12628231767297	0.619	0.028	0	2	PREX2
0	3.0475358521192	0.566	0.1	0	2	CTSL
0	3.03238042745265	0.669	0.066	0	2	IGF1R
0	2.99672526852244	0.479	0.015	0	2	FCN3
0	2.96694684065968	0.498	0.02	0	2	ADGRL4
0	2.93928121896732	0.561	0.054	0	2	RARB
0	2.86846672314488	0.782	0.28	0	2	PPFIBP1
0	2.84239747978454	0.445	0.011	0	2	CLEC4M
0	2.84016180111921	0.653	0.08	0	2	ATRNL1
0	2.80654164879221	0.608	0.066	0	2	FGFR1
0	2.80386548982324	0.624	0.095	0	2	LIFR
0	2.80335667260842	0.596	0.056	0	2	SH3RF3
0	2.77999190260284	0.758	0.243	0	2	KALRN
0	2.77278871313514	0.787	0.16	0	2	SASH1
0	2.76935830510604	0.652	0.09	0	2	NRG3
0	2.74000522470188	0.829	0.187	0	2	AKAP12
0	2.69323363440648	0.455	0.011	0	2	FCN2
0	2.69312813105913	0.418	0.018	0	2	AL603840.1
0	2.66244779788857	0.481	0.025	0	2	ERG
0	2.65175829840575	0.877	0.378	0	2	ARHGAP26
0	2.60798219017189	0.41	0.035	0	2	SLC2A3
0	2.59050702401173	0.721	0.228	0	2	MYRIP
0	2.59046888336324	0.48	0.03	0	2	ZNF462
0	2.58684228319504	0.437	0.018	0	2	EGFL7
0	2.55128042345058	0.658	0.269	0	2	ST6GAL1
0	2.54468780845828	0.662	0.199	0	2	NID1
0	2.53455889501637	0.387	0.024	0	2	BMP6
0	2.50314773617566	0.503	0.064	0	2	SHANK3
0	2.46957392143417	0.84	0.395	0	2	HERC1
0	2.43732405228477	0.355	0.017	0	2	ADAMTS4
0	2.41133977728348	0.279	0.008	0	2	MRO
0	2.41017264092389	0.541	0.064	0	2	MS4A6A
0	2.39788342255454	0.533	0.068	0	2	MEF2C
0	2.38155066483208	0.566	0.123	0	2	GPM6A
0	2.36905561131046	0.692	0.219	0	2	CDK17
0	4.52441696374977	0.832	0.08	0	3	BICC1
0	4.00665720612717	0.697	0.055	0	3	DCDC2
0	3.8653803040081	0.4	0.021	0	3	CFTR
0	3.54553203292658	0.651	0.047	0	3	CTNND2
0	3.52767333208813	0.839	0.264	0	3	PKHD1
0	3.40362606775973	0.398	0.021	0	3	FAM155A
0	3.36483929867767	0.467	0.01	0	3	ITGB8
0	3.36387733275028	0.533	0.077	0	3	SLC12A2
0	3.35675882457853	0.291	0.02	0	3	CXCL8
0	3.33972239390237	0.457	0.037	0	3	RALYL
0	3.2414212610254	0.413	0.013	0	3	MACC1
0	3.17164858183173	0.486	0.03	0	3	CASC15
0	3.03122487191981	0.564	0.126	0	3	ANXA4
0	2.95425560666015	0.569	0.135	0	3	NEBL
0	2.88246605051638	0.384	0.051	0	3	FGF13
0	2.86314467016644	0.499	0.087	0	3	CREB5
0	2.74276312192741	0.28	0.017	0	3	LAMC2
0	2.727350567514	0.322	0.01	0	3	SLC35F3
0	2.7195393089319	0.334	0.023	0	3	FLRT2
0	2.71039432860169	0.627	0.226	0	3	THSD4
0	2.68271504536364	0.455	0.079	0	3	SYNJ2
0	2.66209879117181	0.324	0.014	0	3	CDH6
0	2.66000525732939	0.537	0.135	0	3	CDH1
0	2.60131205357063	0.476	0.077	0	3	PTPRD
0	2.59589526439557	0.399	0.037	0	3	RASEF
0	2.59366031572033	0.373	0.029	0	3	PMEPA1
0	2.53840775011	0.487	0.199	0	3	SLC4A4
0	2.45206002198996	0.372	0.09	0	3	ANKRD36C
0	2.42267795034826	0.695	0.285	0	3	IGF2BP2
0	2.40693815811124	0.384	0.065	0	3	FGFR2
0	2.40025561251302	0.616	0.233	0	3	PDGFC
0	2.39586484456395	0.304	0.047	0	3	TTN
0	2.35126474244641	0.334	0.03	0	3	SEMA6D
0	2.34989485765517	0.84	0.439	0	3	GLIS3
0	2.34287817771186	0.236	0.013	0	3	KRT19
0	2.30498243493985	0.258	0.007	0	3	KRT7
0	2.30419682892252	0.666	0.293	0	3	TM4SF4
0	2.22038364642371	0.283	0.025	0	3	DPP10
0	2.21692879888095	0.411	0.103	0	3	ADAM9
0	2.21479596796912	0.418	0.149	0	3	ABHD3
0	2.17960296061236	0.337	0.041	0	3	MTCL1
0	2.15369295732008	0.201	0.004	0	3	VTCN1
0	2.15306595052523	0.332	0.068	0	3	AC020916.1
0	2.14845793188517	0.273	0.018	0	3	KCNH8
0	2.14058091961951	0.508	0.222	0	3	LAMC1
0	2.13228202079145	0.246	0.014	0	3	GULP1
0	2.11210806639892	0.334	0.105	0	3	EZR
0	2.10933554143024	0.219	0.008	0	3	SCD5
0	2.10849431026526	0.256	0.013	0	3	LINC02331
0	2.09388390558959	0.375	0.102	0	3	RAB3IP
0	4.08558117983751	0.742	0.026	0	4	CD163
0	3.85678025235921	0.751	0.06	0	4	KCNMA1
0	3.67141085398901	0.587	0.011	0	4	CD163L1
0	3.63643448294332	0.688	0.021	0	4	MSR1
0	3.56356845710583	0.674	0.038	0	4	RAB31
0	3.40171131491807	0.522	0.024	0	4	FMN1
0	3.3992096016014	0.559	0.009	0	4	SLC1A3
0	3.38307860456055	0.71	0.089	0	4	MERTK
0	3.24984002243406	0.848	0.164	0	4	FMNL2
0	3.2263388896006	0.771	0.106	0	4	SLC8A1
0	3.19996186556476	0.541	0.017	0	4	AC100849.1
0	3.0986428541006	0.554	0.02	0	4	SAMSN1
0	3.04570564502527	0.583	0.054	0	4	LGMN
0	3.01918156369576	0.699	0.125	0	4	DMXL2
0	2.96943262723115	0.672	0.081	0	4	MRC1
0	2.95973744429025	0.382	0.014	0	4	NDST3
0	2.95552819076642	0.542	0.021	0	4	EPB41L3
0	2.90625850577997	0.583	0.052	0	4	TBXAS1
0	2.90504210901002	0.751	0.116	0	4	ZEB2
0	2.88210232393726	0.636	0.122	0	4	EPB41L2
0	2.86027826683234	0.632	0.087	0	4	RGL1
0	2.85097077457211	0.55	0.052	0	4	ABR
0	2.84602627004921	0.491	0.009	0	4	MS4A7
0	2.7226520599206	0.384	0.029	0	4	HMOX1
0	2.70269361970554	0.4	0.005	0	4	SIGLEC1
0	2.68108383419745	0.404	0.013	0	4	MPPED2
0	2.65908525705264	0.351	0.029	0	4	SLC16A10
0	2.65520222651457	0.427	0.023	0	4	CCDC26
0	2.64857585887253	0.478	0.049	0	4	RNF144B
0	2.62630414714594	0.498	0.04	0	4	TRPS1
0	2.59918681767972	0.674	0.197	0	4	FCHO2
0	2.59527933123569	0.893	0.501	0	4	SAT1
0	2.59320352687875	0.743	0.233	0	4	CTSB
0	2.59034058098305	0.666	0.115	0	4	SLC9A9
0	2.58657828146007	0.521	0.037	0	4	PRKCB
0	2.57374569653897	0.618	0.079	0	4	MS4A6A
0	2.5621458541656	0.404	0.027	0	4	BASP1
0	2.56193846542361	0.51	0.072	0	4	RAB20
0	2.55542820152447	0.353	0.012	0	4	ITGAX
0	2.54847567992256	0.58	0.079	0	4	PDE4B
0	2.53616198489057	0.529	0.04	0	4	FYB1
0	2.51546520188887	0.437	0.011	0	4	FGD2
0	2.51448032326774	0.508	0.065	0	4	DSCAM
0	2.50686273912614	0.485	0.033	0	4	MIR181A1HG
0	2.49434977088856	0.464	0.024	0	4	PIK3R5
0	2.4692151664178	0.519	0.086	0	4	PSAP
0	2.45528411860226	0.473	0.084	0	4	GLUL
0	2.44363528098296	0.449	0.033	0	4	MFSD1
0	2.44106927036834	0.518	0.032	0	4	DOCK2
0	2.42448709531689	0.408	0.025	0	4	GAS7
0	4.50526049112866	0.744	0.034	0	5	ADAMTSL1
0	3.97511551967296	0.619	0.016	0	5	HGF
0	3.9542444310171	0.67	0.055	0	5	AF165147.1
0	3.84157189394183	0.673	0.055	0	5	COL25A1
0	3.73936320274491	0.614	0.027	0	5	CCBE1
0	3.73923332404083	0.509	0.02	0	5	PWRN1
0	3.69690372624757	0.564	0.031	0	5	DACH1
0	3.6012343008677	0.487	0.013	0	5	HHIP
0	3.50048891739875	0.585	0.034	0	5	HMCN1
0	3.49036701976256	0.595	0.059	0	5	PCDH9
0	3.44320898776272	0.731	0.095	0	5	PRKG1
0	3.41876161222247	0.632	0.032	0	5	CRISPLD2
0	3.38687448684875	0.662	0.168	0	5	CHSY3
0	3.33328492787623	0.866	0.261	0	5	RBMS3
0	3.3107493288973	0.581	0.039	0	5	PDE3A
0	3.31010148751486	0.738	0.098	0	5	ANK3
0	3.29756935629073	0.672	0.054	0	5	ADAMTS2
0	3.29054427542951	0.41	0.023	0	5	SGCZ
0	3.28456669710714	0.549	0.027	0	5	LAMA2
0	3.27478142644964	0.516	0.013	0	5	PTH1R
0	3.18057379375289	0.69	0.115	0	5	ZFPM2
0	3.10178173656424	0.479	0.032	0	5	DENND2A
0	3.08090752136823	0.552	0.045	0	5	CNTN4
0	3.04389101016992	0.444	0.018	0	5	CDH19
0	3.01340964853957	0.748	0.155	0	5	GRK5
0	2.9846163486696	0.493	0.036	0	5	LAMB1
0	2.92622618498008	0.46	0.024	0	5	CACNA2D1
0	2.91589644351028	0.369	0.013	0	5	ANO3
0	2.90656055498403	0.625	0.093	0	5	IGFBP7
0	2.8928782565684	0.461	0.018	0	5	ADAMTS13
0	2.88425728244219	0.414	0.019	0	5	GUCY1A2
0	2.84153753099614	0.424	0.017	0	5	SVEP1
0	2.729092381213	0.638	0.22	0	5	DMD
0	2.72085962903627	0.451	0.064	0	5	SEMA5A
0	2.70820296096881	0.475	0.048	0	5	FILIP1
0	2.69714295515132	0.401	0.024	0	5	RIPOR3
0	2.67708736200029	0.574	0.208	0	5	KANK1
0	2.67493079528649	0.482	0.077	0	5	ARHGAP24
0	2.6636754898747	0.502	0.051	0	5	ADGRB3
0	2.60629243786547	0.413	0.045	0	5	COL5A2
0	2.60370623492653	0.329	0.007	0	5	PAMR1
0	2.57326756424713	0.35	0.011	0	5	DCN
0	2.5605827371465	0.589	0.238	0	5	NR1H4
0	2.54070623573533	0.321	0.007	0	5	COLEC10
0	2.53663201182709	0.61	0.141	0	5	ITGA9
0	2.53218878221863	0.329	0.008	0	5	AC068875.1
0	2.45893868162226	0.432	0.053	0	5	ARHGAP10
0	2.42171595456253	0.361	0.025	0	5	ADAMTS12
0	2.41577367620065	0.339	0.037	0	5	LRRC7
0	2.39840691051757	0.619	0.201	0	5	TANC1
0	4.24148078576381	0.701	0.066	0	6	AOAH
0	4.22263318296642	0.572	0.009	0	6	CD247
0	3.9192678798156	0.74	0.067	0	6	PTPRC
0	3.89806138678199	0.675	0.146	0	6	PARP8
0	3.87822230888349	0.51	0.046	0	6	TXK
0	3.71467019446528	0.721	0.107	0	6	FYN
0	3.62738318120549	0.518	0.046	0	6	SKAP1
0	3.47165498268691	0.512	0.05	0	6	SYTL3
0	3.44928956300859	0.421	0.011	0	6	CD96
0	3.39104880942276	0.406	0.023	0	6	MCTP2
0	3.27033925326117	0.36	0.005	0	6	PYHIN1
0	3.26944320161439	0.61	0.076	0	6	CELF2
0	3.26925977485903	0.537	0.138	0	6	CCND3
0	3.24048030560193	0.419	0.025	0	6	IKZF1
0	3.21611437271417	0.39	0.052	0	6	KLRD1
0	3.16568744749663	0.431	0.072	0	6	TOX
0	3.16529542790613	0.331	0.006	0	6	MYBL1
0	3.11424352520249	0.402	0.027	0	6	ITGA4
0	3.10874293018762	0.306	0.007	0	6	RUNX3
0	3.10480240575142	0.394	0.134	0	6	ADAMTS17
0	3.04899593349329	0.595	0.13	0	6	PRKCH
0	3.03038637637563	0.305	0.003	0	6	KLRK1
0	3.02310237600979	0.332	0.016	0	6	CARD11
0	2.96627869423163	0.454	0.088	0	6	PDE7A
0	2.87103752717901	0.266	0.003	0	6	KLRF1
0	2.86906085579813	0.466	0.08	0	6	ETS1
0	2.85678657689827	0.459	0.117	0	6	STAT4
0	2.81869146895658	0.203	0.002	0	6	KLRC1
0	2.72927132235536	0.247	0.015	0	6	APBA2
0	2.72335828594598	0.259	0.01	0	6	PTPN22
0	2.71842013870513	0.271	0.005	0	6	SLFN12L
0	2.6338307167308	0.542	0.115	0	6	ARHGAP15
0	2.5868789264604	0.454	0.198	0	6	CNOT6L
0	2.58247532370894	0.259	0.06	0	6	LINC00299
0	2.57922763124655	0.303	0.053	0	6	AKNA
0	2.56003991492197	0.239	0.006	0	6	IKZF3
0	2.54818891961225	0.384	0.053	0	6	FYB1
0	2.51751139022064	0.515	0.213	0	6	RASA2
0	2.50316577042842	0.631	0.298	0	6	PIP4K2A
0	2.47002897592193	0.216	0.007	0	6	LINC01934
0	2.42409516434872	0.462	0.179	0	6	ATM
0	2.41598115417609	0.266	0.057	0	6	SCML4
0	2.41098300843098	0.209	0.002	0	6	PTGDR
0	2.40209775040268	0.368	0.086	0	6	DOCK10
0	2.3968503201016	0.283	0.041	0	6	PPP1R16B
0	2.3829439668709	0.261	0.033	0	6	CLEC2D
0	2.35698040235497	0.66	0.333	0	6	PITPNC1
0	2.33012704990614	0.215	0.007	0	6	PRKCQ
0	2.32842526006972	0.344	0.114	0	6	SLC38A1
0	2.31741139400531	0.279	0.063	0	6	GLCCI1
0	1.05596016035326	0.823	0.318	0	7	APBA1
0	1.05078441427951	0.956	0.506	0	7	AL391117.1
0	1.05030607626601	0.51	0.162	0	7	GPC5
0	1.01204587723899	0.913	0.444	0	7	PPARGC1A
0	0.989220044983385	0.805	0.362	0	7	PID1
0	0.952343908055367	0.647	0.319	0	7	CYP3A7
0	0.932703404839811	0.741	0.257	0	7	RNF152
0	0.905090590823639	0.664	0.219	0	7	TLCD4
0	0.904747870540501	0.771	0.431	0	7	CPS1
0	0.901865595815484	0.833	0.312	0	7	SMOC1
0	0.889463746299807	0.716	0.313	0	7	LINC00598
0	0.88331431728331	0.788	0.322	0	7	HGD
0	0.882592663475006	0.952	0.518	0	7	SOX5
0	0.864489862858449	0.699	0.294	0	7	HAL
0	0.864435353376433	0.675	0.218	0	7	NOS1AP
0	0.863882402227977	0.906	0.399	0	7	AGMO
0	0.860497644543386	0.73	0.244	0	7	HLF
0	0.850128382051246	0.895	0.379	0	7	A1CF
0	0.844235075225464	0.69	0.305	0	7	LEPR
0	0.838455277481592	0.938	0.505	0	7	ERRFI1
0	0.829422845531468	0.948	0.555	0	7	GPC6
0	0.825864333525013	0.596	0.21	0	7	BAAT
0	0.815715866221496	0.788	0.331	0	7	CASC19
0	0.80832756701928	0.87	0.403	0	7	ABCB11
0	0.807602303827726	0.861	0.374	0	7	KCNT2
0	0.806329771453569	0.73	0.224	0	7	PFKFB1
0	0.802731813203532	0.884	0.371	0	7	CYB5A
0	0.799187216983813	0.96	0.587	0	7	PSD3
0	0.794092814257239	0.96	0.576	0	7	ELL2
0	0.790901196096995	0.578	0.229	0	7	TAT
0	0.790713287860948	0.807	0.348	0	7	CADM1
0	0.789507451634986	0.899	0.444	0	7	GBE1
0	0.783954067288225	0.899	0.48	0	7	CYP2B6
0	0.783636959213225	0.929	0.479	0	7	SLC7A2
0	0.775728389201845	0.924	0.438	0	7	OSBPL9
0	0.770582581064321	0.951	0.57	0	7	PLCG2
0	0.768695103015415	0.624	0.272	0	7	PTP4A1
0	0.755356995471407	0.932	0.506	0	7	CP
0	0.754236479669796	0.567	0.172	0	7	LINC02499
0	0.753783476350245	0.624	0.185	0	7	GLDC
0	0.75113181429551	0.86	0.337	0	7	ARHGEF26
0	0.745759814832843	0.953	0.524	0	7	CYP2C9
0	0.744939462823279	0.711	0.257	0	7	ADRA1A
0	0.742465404899594	0.899	0.398	0	7	ADGRG6
0	0.736681580787818	0.806	0.288	0	7	GAS2
0	0.73520150825679	0.713	0.23	0	7	GYS2
0	0.731280307637093	0.784	0.36	0	7	TNIK
2.28085051244374e-287	1.01428737482101	0.685	0.349	5.84673220359829e-283	7	CYP2C19
1.20730273567803e-211	0.807634578148362	0.544	0.271	3.09479983263705e-207	7	FGF14
8.44429280828906e-168	0.867838780156432	0.43	0.211	2.16461001847682e-163	7	ACSL4
0	3.48122480029515	0.412	0.024	0	8	CACNA1C
0	3.35092859216827	0.564	0.045	0	8	CRISPLD2
0	3.05178596836576	0.685	0.108	0	8	PRKG1
0	3.02351274383015	0.267	0.031	0	8	LINC02388
0	2.87313062890738	0.36	0.029	0	8	CDH19
0	2.82513567069844	0.364	0.027	0	8	C7
0	2.76011213459252	0.47	0.06	0	8	ADGRB3
0	2.68560483135494	0.3	0.027	0	8	CCDC102B
0	2.67688667189377	0.414	0.041	0	8	LAMA2
0	2.63302513576203	0.588	0.115	0	8	ANK3
0	2.62022307156183	0.419	0.054	0	8	PDE3A
0	2.58008617762993	0.315	0.017	0	8	EPHA3
0	2.54008555730173	0.479	0.071	0	8	ADAMTS2
0	2.50693390844641	0.426	0.044	0	8	CCBE1
0	2.5027621987286	0.262	0.02	0	8	COL3A1
0	2.44439530253732	0.479	0.073	0	8	PCDH9
0	2.43550581349568	0.261	0.015	0	8	PRR16
0	2.38655738851982	0.32	0.06	0	8	MGAT4C
0	2.37034348144379	0.262	0.016	0	8	COL6A3
0	2.31669172292986	0.234	0.032	0	8	PTH1R
0	2.29335623407572	0.354	0.035	0	8	CACNA2D1
0	2.28403418494205	0.314	0.046	0	8	DENND2A
0	2.27997395268007	0.366	0.049	0	8	LAMB1
0	2.24965566642206	0.476	0.121	0	8	COL4A1
0	2.24555239782842	0.274	0.031	0	8	GUCY1A2
0	2.22670604056102	0.78	0.275	0	8	RBMS3
0	2.21864051606357	0.264	0.024	0	8	PDGFRA
0	2.21460376377616	0.495	0.174	0	8	GRK5
0	2.20864734603787	0.52	0.139	0	8	COL4A2
0	2.18069298412064	0.505	0.107	0	8	IGFBP7
0	2.13001820177806	0.241	0.046	0	8	EMP1
0	2.11383373747107	0.23	0.008	0	8	NFASC
0	2.06995687184732	0.246	0.028	0	8	RYR2
0	2.03118280437324	0.277	0.041	0	8	DCLK2
0	2.0272554188153	0.392	0.087	0	8	ARHGAP24
0	2.02420455438113	0.226	0.022	0	8	PDE1A
0	2.00490655499549	0.363	0.061	0	8	CNTN4
0	2.00173719227163	0.297	0.076	0	8	CYTOR
0	1.98124604626761	0.301	0.056	0	8	COL5A2
0	1.97652515691969	0.519	0.132	0	8	ZFPM2
0	1.96041382447278	0.249	0.016	0	8	MSC-AS1
0	1.94145528964261	0.338	0.063	0	8	ARHGAP10
0	1.92953252438289	0.205	0.016	0	8	COL5A1
0	1.92213414864614	0.253	0.038	0	8	PWRN1
0	1.91081461028949	0.386	0.112	0	8	ADAMTS9-AS2
0	1.90849194419355	0.238	0.037	0	8	LHFPL6
0	1.89405057489718	0.319	0.083	0	8	NR2F2-AS1
3.69105824388987e-288	2.02960692296176	0.299	0.089	9.46165870238728e-284	8	ADAMTS9
1.21021214533381e-216	1.94813709275772	0.227	0.067	3.10225781334868e-212	8	NXN
6.16416193124065e-215	2.14366773866758	0.399	0.184	1.58012126945423e-210	8	NFATC2
0	3.08289146036701	0.457	0.087	0	9	ADAMTS9
0	3.04777133533594	0.31	0.018	0	9	MECOM
0	2.94747029882692	0.691	0.136	0	9	LDB2
0	2.910449369943	0.646	0.133	0	9	ST6GALNAC3
0	2.74301985866227	0.352	0.046	0	9	EMP1
0	2.66945288845897	0.644	0.169	0	9	TCF4
0	2.5714814846474	0.512	0.135	0	9	NRG3
0	2.54382604439026	0.601	0.105	0	9	FLT1
0	2.3591395165295	0.398	0.06	0	9	ERG
0	2.2111262619609	0.418	0.077	0	9	PREX2
0	2.17912993733877	0.269	0.031	0	9	RHOJ
0	2.17788877432812	0.603	0.177	0	9	WWTR1
0	2.16098476938103	0.27	0.034	0	9	EFNB2
0	2.06691586409726	0.487	0.097	0	9	PTPRB
0	2.04596664110976	0.247	0.042	0	9	CALCRL
0	1.98363248014045	0.34	0.064	0	9	PDE10A
0	1.98151128780804	0.672	0.238	0	9	AKAP12
0	1.92287087667484	0.55	0.175	0	9	PLEKHG1
0	1.89677425726365	0.305	0.052	0	9	EGFL7
0	1.84300607962133	0.309	0.066	0	9	HSPG2
0	1.82071997955024	0.238	0.033	0	9	PECAM1
0	1.76387777455561	0.54	0.157	0	9	FBXL7
0	1.74809881388864	0.588	0.211	0	9	SASH1
0	1.6494653346802	0.287	0.061	0	9	ITPRIP
0	1.64909692278281	0.226	0.036	0	9	DPYSL3
4.31947477211776e-298	2.08228897152409	0.46	0.159	1.10725416308467e-293	9	SEC14L1
1.07254382802792e-289	1.85853019972392	0.246	0.05	2.74935884876677e-285	9	BMPER
1.16968230961874e-289	1.78904557671819	0.368	0.102	2.99836363247668e-285	9	SH3RF3
2.10510308753167e-289	1.97749919817324	0.579	0.256	5.39622125457868e-285	9	CDK17
1.17422283990961e-272	1.73663509096351	0.73	0.419	3.0100028278243e-268	9	ARHGAP26
4.97995009381112e-269	2.43500079303663	0.617	0.303	1.27656040704754e-264	9	TACC1
1.17900436261207e-261	2.07531568865667	0.77	0.51	3.02225978311978e-257	9	INSR
6.52954595814535e-261	1.89873799526316	0.332	0.092	1.67378381091098e-256	9	GNA14
3.98800763570965e-256	1.86247140860912	0.343	0.1	1.02228587733781e-251	9	SHANK3
5.60401560924802e-246	1.79361356346608	0.242	0.054	1.43653336127464e-241	9	BMP6
1.37853841341235e-245	1.67706442833828	0.314	0.088	3.53374536894121e-241	9	EVA1C
2.30730280993377e-244	1.96261898921707	0.476	0.193	5.91454002298423e-240	9	DOCK9
1.06057105671089e-225	2.0147755812848	0.623	0.341	2.71866784677268e-221	9	PITPNC1
1.62882653361177e-220	1.78699969193831	0.247	0.062	4.17533393626042e-216	9	SMAD6
4.75718876720337e-215	1.68840072661227	0.312	0.094	1.21945776858491e-210	9	CCSER1
1.13810885378968e-214	1.85354842131039	0.678	0.416	2.91742823580447e-210	9	PDE4D
1.67187445073973e-206	1.80273654117221	0.253	0.067	4.28568296702624e-202	9	SLC2A3
6.85667418414611e-194	1.93947775239406	0.246	0.068	1.75763986036401e-189	9	NDRG1
1.52454099622896e-189	1.90739887684994	0.58	0.326	3.90800838973332e-185	9	GRB10
1.30708879865023e-188	2.36079200424981	0.524	0.279	3.35059142645999e-184	9	ARL15
3.03387819353467e-181	1.64410668308933	0.648	0.388	7.77704336130678e-177	9	ARGLU1
5.5426823297752e-158	1.67317737964599	0.379	0.16	1.42081118841457e-153	9	GPM6A
3.69720851979024e-131	1.70048336699841	0.488	0.27	9.47742431963031e-127	9	MYRIP
4.3374748363744e-111	1.85550344563848	0.215	0.075	1.11186829955621e-106	9	STAB1
7.34690076860499e-94	1.86985874208473	0.384	0.211	1.8833045430242e-89	9	EXOC6
0	4.0559615803099	0.793	0.026	0	10	CATSPERB
0	3.63079267168601	0.597	0.012	0	10	NLGN1
0	3.50522228876393	0.87	0.053	0	10	RALYL
0	3.43734624057371	0.656	0.002	0	10	MUC5B
0	3.36036524941751	0.784	0.053	0	10	CD44
0	3.29676185857709	0.659	0.018	0	10	TMEM163
0	3.25153852086821	0.661	0.015	0	10	LINC00511
0	3.18345724223478	0.658	0.01	0	10	LYPD6B
0	3.07048027281751	0.896	0.145	0	10	ANXA4
0	3.04181980587085	0.692	0.054	0	10	DSCAML1
0	3.02118599826701	0.344	0.001	0	10	MMP1
0	3.00254693009305	0.671	0.051	0	10	ITGA2
0	2.97145940791244	0.713	0.099	0	10	TMC5
0	2.92599815432668	0.736	0.051	0	10	RASEF
0	2.90424185206419	0.601	0.03	0	10	EFNA5
0	2.81217988094551	0.64	0.026	0	10	KCNH8
0	2.80817777377216	0.632	0.052	0	10	ITGA6
0	2.75897007137287	0.6	0.021	0	10	TESC
0	2.7192387057215	0.549	0.02	0	10	AC019117.1
0	2.71335629915838	0.91	0.357	0	10	GMDS
0	2.69060383551706	0.516	0.007	0	10	HS3ST1
0	2.68678885510583	0.689	0.043	0	10	PMEPA1
0	2.67655634839576	0.625	0.058	0	10	NOSTRIN
0	2.63774388290423	0.541	0.015	0	10	SPP1
0	2.63241274961091	0.596	0.038	0	10	PDGFD
0	2.57691707225485	0.837	0.209	0	10	SLC4A4
0	2.57211313067111	0.668	0.038	0	10	CFTR
0	2.56931958197882	0.605	0.041	0	10	TC2N
0	2.56704030447974	0.798	0.078	0	10	CTNND2
0	2.55908967564295	0.459	0.003	0	10	CAPN8
0	2.55509822147742	0.686	0.08	0	10	PCSK5
0	2.54130929538599	0.679	0.1	0	10	ANKRD36C
0	2.52095715205614	0.533	0.02	0	10	KRT19
0	2.51023073288723	0.633	0.081	0	10	ONECUT2
0	2.45209463910096	0.512	0.024	0	10	KIAA1211
0	2.43365146683666	0.817	0.134	0	10	NRG3
0	2.43310747745618	0.896	0.244	0	10	THSD4
0	2.40373245408431	0.539	0.034	0	10	KLF5
0	2.38334445766653	0.407	0.001	0	10	AGR2
0	2.32898656005814	0.464	0.01	0	10	ADAM28
0	2.20374862236568	0.359	0.001	0	10	MIR31HG
0	2.15747467431861	0.395	0.016	0	10	AC007368.1
0	2.14404069478723	0.404	0.02	0	10	S100A6
0	2.13834659608464	0.448	0.03	0	10	C6orf141
0	2.11266067840341	0.882	0.31	0	10	TM4SF4
0	2.11256239762204	0.367	0.016	0	10	AC093898.1
0	2.07835956150303	0.348	0.015	0	10	SPC25
0	2.07590665391698	0.634	0.182	0	10	PLD1
0	2.07549630638044	0.684	0.209	0	10	ATP1B1
0	2.02395245028126	0.466	0.052	0	10	DLGAP1
0	3.95970886338129	0.255	0.017	0	11	VCAN
0	3.20738036793152	0.284	0.017	0	11	WDFY4
0	3.11733298729469	0.398	0.015	0	11	CIITA
0	2.83079360862262	0.412	0.048	0	11	CD74
0	2.77081048954303	0.248	0.004	0	11	FLT3
0	2.7273263913183	0.609	0.092	0	11	CELF2
0	2.70696647261053	0.645	0.089	0	11	PTPRC
0	2.69660022843493	0.38	0.061	0	11	LRRK2
0	2.68478604596759	0.555	0.156	0	11	LYN
0	2.59815931433734	0.366	0.042	0	11	GAS7
0	2.5777014490444	0.428	0.089	0	11	HDAC9
0	2.49553485339297	0.267	0.009	0	11	CSF2RA
0	2.49288385456718	0.453	0.059	0	11	PRKCB
0	2.4782356218752	0.435	0.066	0	11	PTPRE
0	2.45811283119848	0.324	0.031	0	11	XYLT1
0	2.44246191796428	0.4	0.054	0	11	MARCH1
0	2.40934498950979	0.37	0.037	0	11	STK17B
0	2.40349897848302	0.283	0.014	0	11	HLA-DPB1
0	2.37587110973759	0.304	0.032	0	11	CPVL
0	2.34551117818266	0.207	0.009	0	11	SLC11A1
0	2.32538232850009	0.366	0.069	0	11	RIPOR2
0	2.30414360799503	0.281	0.021	0	11	HLA-DRA
0	2.28987691833834	0.363	0.039	0	11	ITGA4
0	2.24027648094614	0.429	0.055	0	11	DOCK2
0	2.22515721016198	0.413	0.078	0	11	TBXAS1
0	2.20207741118149	0.344	0.033	0	11	SYK
0	2.18821404388073	0.387	0.064	0	11	GRK3
0	2.18494898830532	0.272	0.028	0	11	ITGAX
0	2.1323746502399	0.541	0.138	0	11	SLC8A1
0	2.118455939864	0.23	0.008	0	11	JAML
0	2.09884686659669	0.276	0.026	0	11	HLA-DRB1
0	2.08585627466268	0.342	0.055	0	11	MIR181A1HG
0	2.0787470151984	0.288	0.044	0	11	CTSS
0	2.07171394942974	0.462	0.106	0	11	DOCK8
0	2.04964618405262	0.201	0.006	0	11	HLA-DQA1
0	2.03023355146434	0.316	0.043	0	11	MYO1F
0	2.02125955799882	0.491	0.088	0	11	AOAH
0	2.01005085968104	0.304	0.032	0	11	FGD2
1.2293701768731e-271	2.07338615069276	0.484	0.134	3.1513675113965e-267	11	CHST11
2.44897020124359e-256	2.03643987086346	0.353	0.076	6.27769021386782e-252	11	ABR
2.5932511860325e-242	2.11439891647587	0.346	0.079	6.6475400902757e-238	11	AC009093.2
2.73672619857134e-227	2.12905790792505	0.314	0.07	7.01532393741777e-223	11	RNF144B
1.52388052123808e-215	2.23162083337462	0.508	0.182	3.90631532814171e-211	11	PLXDC2
3.90604781866722e-213	2.20495085515472	0.295	0.067	1.00127629783715e-208	11	SULF2
7.42077802293529e-211	2.06744616549928	0.467	0.147	1.90224223839923e-206	11	ZEB2
3.75207385185249e-174	3.59134342213446	0.279	0.068	9.61806611183867e-170	11	MTRNR2L12
2.6576700694526e-159	2.32206069304303	0.247	0.059	6.8126714560348e-155	11	GNG7
8.15025347913191e-136	2.51857259984729	0.306	0.096	2.08923597684067e-131	11	CCSER1
2.38756870926585e-102	2.65433415535222	0.491	0.293	6.12029362933208e-98	11	AFF3
2.01348764545196e-85	2.02402635775153	0.204	0.065	5.16137423035156e-81	11	IRF8
2.6734771313269e-104	0.485321708160319	0.455	0.115	6.85319127844337e-100	12	FLT1
3.65014419058194e-88	0.469025968616728	0.611	0.2	9.35677961813774e-84	12	FMNL2
2.84344691412189e-81	0.592946478945154	0.412	0.113	7.28889181966004e-77	12	MRC1
6.01002798426079e-78	0.538324204225016	0.328	0.081	1.54061057348541e-73	12	STAB2
3.35231663780928e-69	0.685852798894927	0.301	0.076	8.5933284693603e-65	12	STAB1
6.2993977443032e-59	0.657803373213229	0.254	0.065	1.61478761777468e-54	12	CD163
1.34110064772849e-55	0.594695076051675	0.268	0.073	3.43777740038721e-51	12	RAB31
3.47235655089569e-46	0.596822144813642	0.992	0.903	8.90103878256602e-42	12	NEAT1
1.21803763180723e-44	0.507004962991245	0.488	0.218	3.12231766537466e-40	12	YES1
4.3720784538204e-44	0.642339314309675	0.623	0.314	1.12073859085232e-39	12	SLCO1B3
3.5993926637309e-43	0.62141998209512	0.291	0.099	9.22668315420778e-39	12	KCNMA1
7.47165039612398e-42	0.729077369503171	0.559	0.278	1.91528286254242e-37	12	CFHR3
4.15918000277524e-41	0.593073079600673	0.311	0.112	1.06616420191141e-36	12	SGK1
1.05626497782906e-39	0.520725056904227	0.684	0.362	2.70762964416702e-35	12	CYP2C19
3.23592201026302e-39	0.579604274577761	0.744	0.41	8.29496248110822e-35	12	CYP3A4
1.16011705738035e-37	0.739268696159795	0.547	0.286	2.97384406488879e-33	12	APOC1
1.48738157179716e-37	0.503427029754962	0.322	0.123	3.81275392114484e-33	12	MERTK
3.9288369524075e-37	0.555808705175576	0.533	0.258	1.00711806438014e-32	12	RGN
6.0257454987129e-37	0.500661971177323	0.625	0.324	1.54463960114007e-32	12	ACSM2A
5.61074650287786e-36	0.461438475940979	0.371	0.156	1.43825875854771e-31	12	DMXL2
1.49405631442524e-35	0.468107628559627	0.527	0.26	3.82986395639765e-31	12	XAF1
2.70256886237525e-35	0.593176840668552	0.307	0.119	6.92776502181271e-31	12	ADH4
2.82933320534187e-35	0.465004024000082	0.572	0.305	7.25271273857335e-31	12	ST6GAL1
4.54863109519469e-35	0.47701562385621	0.811	0.521	1.16599609494221e-30	12	SAT1
3.72876977994783e-34	0.599246866396576	0.506	0.25	9.55832845391825e-30	12	CYP2E1
9.59847648342001e-32	0.500440291394664	0.527	0.273	2.46047346175988e-27	12	ACSM2B
1.01609737116302e-30	0.469760005725622	0.557	0.292	2.60466400123929e-26	12	CYP2C8
1.18311701068431e-30	0.44524861819784	0.619	0.342	3.03280214518817e-26	12	C6
1.52448633464955e-28	0.447082923346593	0.871	0.59	3.90786827024066e-24	12	ITPR2
1.97792864370121e-28	0.76235441109662	0.471	0.251	5.07022228526367e-24	12	APOC3
5.5595576772241e-27	0.486102182375906	0.328	0.149	1.42513701497963e-22	12	AC004160.1
8.09434016870959e-27	0.67709053394525	0.539	0.317	2.07490315884702e-22	12	APOA2
1.70402457076962e-26	1.00143002096069	0.371	0.186	4.36809658471086e-22	12	HSPA1A
2.92163577792065e-26	0.486268187261726	0.227	0.088	7.4893211531218e-22	12	HIST1H4C
3.22475905919387e-26	0.5968613704377	0.654	0.399	8.26634737233758e-22	12	FGG
4.09336146029498e-26	0.445445672401255	0.428	0.216	1.04929227673202e-21	12	CYP2A6
3.26133579954465e-25	0.540469895096867	0.389	0.197	8.36010818855275e-21	12	ALDH1A1
5.50432891258085e-25	0.477868380588167	0.529	0.297	1.41097967345098e-20	12	CYP3A43
1.71087710178479e-24	0.443422866331183	0.412	0.212	4.38566236271514e-20	12	ALDH1L1
3.20658282647598e-24	0.527470562811962	0.432	0.225	8.21975441738852e-20	12	BAAT
3.53199434631615e-24	0.471900680352361	0.363	0.178	9.05391430734683e-20	12	SLCO1B7
1.66811736256959e-23	0.676394191501968	0.342	0.169	4.27605204721089e-19	12	HSPA1B
3.58228808478836e-23	0.473149834048992	0.5	0.288	9.18283727654648e-19	12	C5
1.83089789534248e-21	0.4598181357642	0.484	0.281	4.69332366492091e-17	12	C4BPA
1.46666135097453e-20	0.635020668247478	0.443	0.261	3.75963970708812e-16	12	FTL
8.75931621422368e-19	0.556263751036103	0.213	0.094	2.2453631183541e-14	12	HSPB1
2.42991169280742e-18	0.494390511486123	0.422	0.243	6.22883563334254e-14	12	TAT
4.18639087307751e-17	0.477328046925995	0.326	0.174	1.07313943640469e-12	12	BHMT
1.83007632756739e-14	0.49660102722626	0.545	0.373	4.69121765808625e-10	12	PLOD2
2.48852377854746e-11	0.443359844087087	0.326	0.202	6.37908185392855e-07	12	ORM1
0	2.35047557711867	0.569	0.041	0	13	CD163L1
0	2.30986122945723	0.588	0.038	0	13	SLC1A3
0	2.28023151033675	0.843	0.14	0	13	SLC8A1
0	2.18176699570515	0.564	0.049	0	13	FMN1
0	2.1682670381924	0.864	0.148	0	13	ZEB2
0	2.10655118406817	0.652	0.056	0	13	MSR1
0	2.10293266669473	0.65	0.063	0	13	CD163
0	2.05537879086914	0.602	0.047	0	13	SAMSN1
0	2.01355897066139	0.836	0.143	0	13	SLC9A9
0	1.96314498892239	0.571	0.064	0	13	TRPS1
0	1.95603396863417	0.676	0.096	0	13	KCNMA1
0	1.86362751446393	0.436	0.033	0	13	MPPED2
0	1.86308418109294	0.631	0.071	0	13	RAB31
0	1.86192609743408	0.712	0.112	0	13	MRC1
0	1.85425128987485	0.731	0.104	0	13	PDE4B
0	1.85225189115264	0.767	0.106	0	13	MS4A6A
0	1.85199931831705	0.576	0.048	0	13	EPB41L3
0	1.80661064963548	0.488	0.044	0	13	AC100849.1
0	1.76817688040335	0.836	0.093	0	13	PTPRC
0	1.76402060504655	0.64	0.062	0	13	PRKCB
0	1.75745220544907	0.574	0.056	0	13	MIR181A1HG
0	1.74396791773176	0.638	0.08	0	13	TBXAS1
0	1.66120534241114	0.598	0.057	0	13	DOCK2
0	1.63043431603652	0.543	0.061	0	13	FAM49A
0	1.62293495048124	0.588	0.065	0	13	FYB1
0	1.61113547722947	0.521	0.051	0	13	SRGN
0	1.60880805782974	0.745	0.096	0	13	CELF2
0	1.60478493210324	0.462	0.034	0	13	MS4A7
0	1.60264521246364	0.8	0.13	0	13	ARHGAP15
0	1.60084094417896	0.462	0.046	0	13	BASP1
0	1.59786466242939	0.621	0.086	0	13	NPL
0	1.55570826653607	0.676	0.091	0	13	AOAH
0	1.52396916044612	0.312	0.018	0	13	MARCO
9.56113576077407e-303	1.9030129565631	0.702	0.115	2.45090154091683e-298	13	RGL1
1.02184486314565e-301	1.6121698907875	0.636	0.091	2.61939712218757e-297	13	IRAK3
4.93377115800792e-286	1.87542586021151	0.429	0.047	1.26472289864375e-281	13	HMOX1
1.1303168701866e-285	1.8927228275158	0.695	0.121	2.89745426503634e-281	13	MERTK
1.86397417829512e-283	1.51019417532729	0.579	0.081	4.7781114086417e-279	13	LGMN
7.90394401561068e-283	2.05473353674091	0.89	0.199	2.02609700896164e-278	13	FMNL2
6.5651203614517e-282	1.68369462525715	0.414	0.044	1.68290295345453e-277	13	CCDC26
4.54117982659027e-278	1.71151553762668	0.583	0.086	1.16408603674815e-273	13	MCTP1
6.69993083376309e-277	1.64726579386555	0.495	0.061	1.71746026992683e-272	13	CD44
1.44602109574864e-242	1.91586899956819	0.719	0.148	3.70673047684206e-238	13	EPB41L2
3.03669458026822e-241	1.59891865108169	0.493	0.071	7.78426288705956e-237	13	RNF144B
5.94337330389205e-234	1.90028913058686	0.693	0.141	1.52352431271969e-229	13	CTSL
8.77558054318958e-226	1.57078925309535	0.324	0.033	2.24953231644122e-221	13	NDST3
7.66729489656029e-222	1.61997880310486	0.493	0.075	1.96543437378427e-217	13	MAP3K8
1.55337288943072e-214	1.74711203558801	0.371	0.046	3.98191606476671e-210	13	SLC16A10
5.26160296333967e-185	1.66346107118246	0.655	0.155	1.34875930362249e-180	13	DMXL2
3.5497570160044e-63	1.53551696440062	0.321	0.088	9.09944713482569e-59	13	ACSM3
0	1.55001972403424	0.85	0.128	0	14	BICC1
0	1.35197654841168	0.706	0.096	0	14	DCDC2
0	1.25868009318669	0.48	0.038	0	14	MACC1
0	1.24546132941485	0.463	0.044	0	14	FAM155A
0	1.14631025227096	0.473	0.04	0	14	ITGB8
1.35070292206343e-294	1.1621037573372	0.632	0.086	3.4623918704174e-290	14	CTNND2
9.16498984300459e-278	1.14237465087164	0.431	0.045	2.3493534963558e-273	14	CFTR
1.61966490249081e-231	1.01745331695484	0.461	0.06	4.15184901104493e-227	14	RASEF
9.08057059517556e-231	1.16983981532732	0.478	0.064	2.3277134663673e-226	14	RALYL
1.32403937132618e-205	0.809016915206441	0.304	0.031	3.39404252445752e-201	14	SLC35F3
5.56696524421292e-200	0.791243675521655	0.436	0.06	1.42703587070154e-195	14	CASC15
1.00792990801101e-198	0.847285189750719	0.279	0.027	2.58372752619541e-194	14	KRT19
3.89837651441056e-198	0.795380035803207	0.397	0.051	9.99309835704002e-194	14	PMEPA1
1.37965965167828e-197	0.818008171011121	0.36	0.043	3.53661955111209e-193	14	FLRT2
8.44458305555911e-197	0.834590442732473	0.311	0.033	2.16468442046202e-192	14	LAMC2
1.87539314677924e-195	1.05509788298294	0.583	0.106	4.8073827924539e-191	14	SLC12A2
2.04203670613027e-195	0.977437773471847	0.328	0.037	5.23455689249434e-191	14	CXCL8
5.62566233773928e-163	1.11841643847498	0.436	0.072	1.44208228365609e-158	14	FGF13
6.07664880438698e-159	1.18552174654979	0.9	0.3	1.55768815451656e-154	14	PKHD1
8.05103354678081e-158	0.826698995776033	0.284	0.034	2.06380193938179e-153	14	CDH6
8.86274874746905e-154	1.24262477641613	0.811	0.251	2.27187701392622e-149	14	THSD4
4.3752981840979e-151	1.22391123181487	0.659	0.162	1.12156393651166e-146	14	NEBL
5.28579586367687e-141	0.817147339365513	0.505	0.103	1.35496091169493e-136	14	SYNJ2
6.41153187384896e-137	0.937352679216954	0.532	0.113	1.64353208054244e-132	14	CREB5
2.61825850050395e-117	0.919826181732155	0.583	0.154	6.71164384019182e-113	14	ANXA4
3.03555564225072e-87	0.84625012015685	0.453	0.121	7.78134333334548e-83	14	STK39
6.74656416277255e-87	0.917537080817661	0.926	0.464	1.72941425748512e-82	14	GLIS3
1.2015518217889e-86	0.823983895374336	0.809	0.316	3.08005793997366e-82	14	TM4SF4
1.31546360593172e-83	0.850776934041038	0.963	0.534	3.37205940744536e-79	14	PTPRK
1.21862630260866e-80	0.834259812156199	0.502	0.151	3.12382666410704e-76	14	ELF3
1.0083886089386e-79	0.860750016358254	0.627	0.217	2.5849033601532e-75	14	SLC4A4
4.95907456344837e-79	0.827276569651154	0.461	0.13	1.27120917359436e-74	14	TM4SF1
6.39509851477377e-77	1.00579338837268	0.816	0.368	1.63931955327711e-72	14	DTNA
4.50783372593414e-74	0.862973679148314	0.694	0.277	1.15553809730596e-69	14	MET
5.55970448867638e-70	0.832648409446647	0.745	0.318	1.4251746486273e-65	14	CLDN1
1.47666686045227e-67	0.831948509042495	0.645	0.25	3.78528783008334e-63	14	ABCB1
8.07150776952889e-64	0.795174497733806	0.613	0.24	2.06905030164104e-59	14	LAMC1
8.70968623866393e-64	0.833569138908684	0.75	0.332	2.23264097041911e-59	14	SGMS2
2.07565945765009e-63	0.861901423178596	0.397	0.12	5.32074545374024e-59	14	LINC02197
5.68339551932838e-62	0.873091832338617	0.517	0.186	1.45688160742464e-57	14	AC096564.1
1.6007616732982e-58	0.767279402927554	0.792	0.385	4.10339247333261e-54	14	ALCAM
1.98530760434623e-49	0.8029253257852	0.85	0.494	5.08913751298113e-45	14	MT2A
4.71089892602075e-48	0.829262043882421	0.777	0.398	1.20759183069616e-43	14	FGG
2.91435357216665e-45	0.767317062797889	0.892	0.518	7.470653946892e-41	14	A2M
1.02950954499949e-41	0.777614485716319	0.444	0.179	2.6390447676517e-37	14	AL109930.1
1.9295413700297e-40	0.781881514252727	0.713	0.372	4.94618634793413e-36	14	PLOD2
1.54431739741371e-38	0.896194891874182	0.368	0.139	3.9587032165303e-34	14	SAA2
1.93457003763282e-38	0.791075763223208	0.586	0.281	4.95907683446796e-34	14	FGF14
5.05355719544494e-35	0.875924210218908	0.441	0.191	1.29542885148036e-30	14	CRP
2.49344359201277e-32	0.841515348093108	0.363	0.151	6.39169330376552e-28	14	SAA1
0	3.17253519022896	0.595	0.008	0	15	DIAPH3
0	3.05140393498903	0.456	0.003	0	15	TOP2A
0	2.96766534495736	0.469	0.013	0	15	RRM2
0	2.92817340765532	0.628	0.047	0	15	EZH2
0	2.77023141633473	0.408	0.004	0	15	ASPM
0	2.45613841345681	0.343	0.012	0	15	MIR924HG
0	2.41532476590375	0.443	0.013	0	15	BRIP1
0	2.22834347061789	0.353	0.003	0	15	POLQ
0	2.15681778421728	0.243	0.006	0	15	CENPE
0	2.09413344183436	0.34	0.009	0	15	KNL1
0	2.03098672709642	0.33	0.014	0	15	NUSAP1
0	2.02146101835231	0.405	0.007	0	15	CENPK
0	1.93156985489777	0.291	0.003	0	15	DTL
0	1.88233688828626	0.405	0.028	0	15	LINC01572
0	1.78500612765711	0.252	0.004	0	15	ARHGAP11B
0	1.76653381308356	0.272	0.002	0	15	NCAPG
0	1.74007390501826	0.353	0.022	0	15	KNTC1
0	1.73473372619494	0.304	0.01	0	15	FANCI
0	1.71301336279723	0.32	0.007	0	15	MELK
0	1.69376240064792	0.239	0.001	0	15	KIF18B
0	1.69115607671659	0.298	0.013	0	15	NCAPG2
0	1.67925900617801	0.294	0.006	0	15	C21orf58
0	1.6733711698297	0.269	0.003	0	15	KIF11
0	1.6503387045219	0.249	0.002	0	15	ANLN
0	1.6209427742369	0.333	0.015	0	15	ECT2
0	1.6198611978952	0.262	0.008	0	15	STIL
0	1.50528207780261	0.269	0.011	0	15	TACC3
0	1.48164694670356	0.278	0.013	0	15	FANCA
0	1.47664710437664	0.285	0.012	0	15	HELLS
0	1.45584411353812	0.214	0.003	0	15	KIF15
0	1.44970373840383	0.233	0.008	0	15	CIT
0	1.42957888054996	0.304	0.016	0	15	ZGRF1
7.83183355228798e-308	1.91490529443624	0.298	0.017	2.0076122127935e-303	15	ATAD5
1.42853380363145e-274	1.61614801148058	0.278	0.016	3.66190355222886e-270	15	BRCA2
1.72136417537568e-268	2.72830584760361	0.683	0.101	4.41254492715801e-264	15	SMC4
5.3223017512501e-265	1.54402950582208	0.259	0.014	1.36431883091545e-260	15	KIF20B
3.53298489186125e-259	1.6699581834307	0.294	0.019	9.05645347179712e-255	15	MMS22L
4.1766788471035e-226	1.596684698219	0.256	0.017	1.07064985566651e-221	15	AC073529.1
1.88406559450674e-223	1.91358945191692	0.35	0.03	4.82961374495857e-219	15	APOLD1
7.37858086036891e-208	1.52229805709635	0.333	0.03	1.89142541774697e-203	15	RFC3
4.24105837079496e-185	1.69518037247981	0.337	0.034	1.08715290276958e-180	15	CEP128
9.01920922214339e-164	2.247398752552	0.566	0.106	2.31198409200424e-159	15	CENPP
1.28650983398119e-123	1.48368193356572	0.395	0.064	3.29783930842739e-119	15	PRIM2
3.21216077160643e-95	1.84805904119627	0.511	0.131	8.23405292193592e-91	15	NSD2
2.29879180187014e-85	1.7252248686047	0.485	0.129	5.89272290491391e-81	15	ATAD2
1.44657462856319e-81	1.94468538842501	0.728	0.325	3.70814940285889e-77	15	DLEU2
4.80535142202555e-80	1.4840324370205	0.346	0.072	1.23180378352203e-75	15	NCAPD3
7.61076187094442e-77	1.57055663786027	0.43	0.11	1.95094269799789e-72	15	CDK5RAP2
2.04242293782383e-73	1.67882132903736	0.424	0.114	5.2355469588176e-69	15	POLA1
2.19135414373291e-52	1.45018795334876	0.434	0.144	5.61731721204493e-48	15	CEP192
0	2.3774517136902	0.892	0.114	0	16	FLT1
0	2.32957177684406	0.944	0.146	0	16	LDB2
0	1.98606119048412	0.686	0.073	0	16	OIT3
0	1.97223988597807	0.847	0.103	0	16	PTPRB
0	1.92504024082752	0.634	0.057	0	16	FCN3
0	1.9221466476565	0.819	0.088	0	16	DNASE1L3
0	1.85003385452466	0.732	0.083	0	16	PREX2
0	1.56849517535214	0.568	0.051	0	16	FCN2
7.58948592444733e-291	2.02067661270825	0.686	0.08	1.94548882187283e-286	16	STAB2
6.33411580855605e-289	1.84593894200058	0.61	0.064	1.62368724636526e-284	16	ADGRL4
5.15148131624101e-288	1.68580685309312	0.624	0.066	1.32053072060522e-283	16	ERG
2.26945307067263e-283	2.13522275231061	0.906	0.143	5.81751600136221e-279	16	ST6GALNAC3
8.99243305515227e-273	1.77245304606903	0.544	0.054	2.30512028935773e-268	16	AL603840.1
1.82914045969976e-265	1.62597858713819	0.627	0.071	4.68881865439435e-261	16	ZNF462
7.68340185563829e-265	1.59050814078599	0.519	0.05	1.96956323167432e-260	16	CLEC4M
2.25656461995841e-259	2.03379406036174	0.923	0.163	5.7844777468014e-255	16	FBXL7
4.53110658851117e-244	1.63134748661566	0.624	0.076	1.16150386289895e-239	16	STAB1
1.31119009762099e-238	1.99874233823282	0.93	0.177	3.36110469624166e-234	16	TCF4
2.82185863034891e-238	1.54465892257559	0.39	0.032	7.2335524130364e-234	16	MRO
7.94770121580148e-230	1.95698099035375	0.794	0.132	2.03731372965855e-225	16	ATRNL1
1.26281145591452e-228	1.50519579293119	0.516	0.057	3.23709088609128e-224	16	BMP6
1.07654025218432e-227	1.90959656063404	0.916	0.181	2.75960328244929e-223	16	PLEKHG1
1.14042911108277e-227	2.29877232762134	0.631	0.087	2.92337598334956e-223	16	ACSM3
7.75156296329507e-223	1.6995844145218	0.714	0.106	1.98703565001106e-218	16	SH3RF3
4.60836303141276e-215	1.68922346233883	0.753	0.122	1.18130777947235e-210	16	IGF1R
5.23584881501354e-215	1.80831308902253	0.906	0.184	1.34215748524057e-210	16	WWTR1
8.04558334651581e-213	2.24388551517698	0.913	0.206	2.06240483504586e-208	16	RELN
2.53251183943881e-212	1.95619280375205	0.798	0.141	6.49184084921745e-208	16	NRG3
1.90561594361227e-211	1.6600116627574	0.732	0.116	4.88485590985568e-207	16	FGFR1
1.00724450168795e-210	1.71313209373203	0.666	0.1	2.58197055562689e-206	16	RARB
1.29245423179806e-199	1.55513946374786	0.606	0.087	3.31307717779116e-195	16	NPL
9.88218772902607e-198	1.54779246335995	0.641	0.096	2.53320000245854e-193	16	GNA14
5.89148658817938e-195	1.56771089574196	0.69	0.111	1.5102236720139e-190	16	MEF2C
4.89654895953814e-193	1.68159927153472	0.805	0.149	1.25518136028801e-188	16	COL4A2
9.3331097145727e-188	1.52989902675941	0.544	0.075	2.39244934423357e-183	16	SEMA6A
1.09649449059424e-187	1.77819326239872	0.763	0.143	2.81075397718926e-183	16	LIFR
1.43887966590967e-185	1.50927520844531	0.544	0.075	3.68842413559285e-181	16	ARHGAP31
9.58447297354835e-181	1.61509128887875	0.728	0.131	2.45688380203938e-176	16	COL4A1
2.31486603286565e-178	1.50286092198359	0.446	0.053	5.93392758864782e-174	16	BMPER
7.22135292226563e-166	1.52949421473405	0.596	0.097	1.85112160809357e-161	16	CCSER1
3.96810386577371e-156	1.5470913397484	0.871	0.218	1.01718374495243e-151	16	SASH1
8.67494942894785e-146	1.8355300317493	0.669	0.142	2.22373653661649e-141	16	CTSL
1.27678512515829e-138	1.7207953663925	0.794	0.217	3.27291098983076e-134	16	YES1
7.62806304249768e-131	1.63182129480093	0.321	0.038	1.95537768031385e-126	16	LINC02388
3.65607027041284e-126	1.59615041996978	0.822	0.242	9.37197053117628e-122	16	NID1
3.14520241938099e-119	1.58567630095416	0.889	0.326	8.06241188184124e-115	16	PPFIBP1
1.48057128539951e-117	1.70156556138703	0.885	0.342	3.79529643299312e-113	16	APP
1.3497157916545e-115	1.67074223926452	0.836	0.29	3.45986146032714e-111	16	KALRN
3.83439163603269e-113	1.60627596461621	0.955	0.424	9.8290795198062e-109	16	ARHGAP26
3.97266387548999e-113	1.52851613598625	0.613	0.143	1.0183526578431e-108	16	ROBO2
9.96005642584414e-135	3.79082139070941	0.885	0.273	2.55316086420089e-130	17	MT-CO1
1.32838641814402e-123	3.64855022720389	0.699	0.154	3.40518574427038e-119	17	MT-ND4
1.22176692421581e-112	3.8169434529473	0.71	0.178	3.13187733353482e-108	17	MT-CO3
2.48303602472684e-105	3.55360918411325	0.683	0.171	6.36501454578477e-101	17	MT-CO2
8.44018264928144e-105	3.51024296091473	0.639	0.146	2.1635564203168e-100	17	MT-ATP6
4.23312569414742e-70	3.2374028107937	0.508	0.126	1.08511944043775e-65	17	MT-CYB
4.08520081169621e-61	3.43282894292769	0.508	0.143	1.04720037607021e-56	17	MT-ND3
9.85452313726112e-57	3.02776734228609	0.393	0.087	2.52610846100552e-52	17	MT-ND1
4.91876016796949e-56	3.07225043207861	0.41	0.097	1.2608749814573e-51	17	MT-ND2
5.54253901540369e-33	2.52277153685755	0.443	0.164	1.42077445120858e-28	17	SNHG5
3.86953737986402e-32	2.61792849710055	0.257	0.06	9.91917211954343e-28	17	MT-ND5
7.34922182874274e-29	1.27659683977286	0.847	0.683	1.88389952357991e-24	17	ALB
6.47704020722723e-19	2.02422300406712	0.23	0.071	1.66032448672063e-14	17	MTRNR2L12
2.13012918132413e-12	1.94561509706434	0.322	0.166	5.46037314340627e-08	17	AC023469.1
2.16922250084124e-06	0.687201853740129	0.131	0.343	0.0556058495865644	17	TBL1XR1
2.94209476372896e-06	0.677121974812604	0.12	0.319	0.0754176571734283	17	BRWD1
7.12615086432594e-06	1.7755304693754	0.208	0.119	0.182671751256131	17	AL591368.1
1.75870905668072e-05	1.62690791906378	0.224	0.138	0.450827479589536	17	AL157944.1
4.88412675238866e-05	0.697493954296367	0.071	0.209	1	17	RCOR1
5.19126153956238e-05	0.735809048295748	0.093	0.245	1	17	YAF2
9.32004579133139e-05	0.689463799696129	0.109	0.266	1	17	SPPL3
0.000202835164145651	0.82500121199714	0.164	0.346	1	17	KDM6A
0.000260814708979955	0.85251255981322	0.093	0.226	1	17	TP53INP1
0.000538015969897924	0.881052547809909	0.202	0.402	1	17	SPAG9
0.000777314788319795	0.856824384486432	0.186	0.369	1	17	WNK1
0.000919482118307038	0.7843639316144	0.087	0.203	1	17	MAPK1
0.000952964126956715	1.12786927944102	0.12	0.258	1	17	CHKA
0.000964705961580858	0.778402772492734	0.164	0.328	1	17	ATXN2
0.000982276691422911	0.903129429638803	0.164	0.33	1	17	UBE2H
0.00128665132986555	0.807990143179495	0.153	0.306	1	17	ELOVL5
0.00158634379904625	0.784595099906004	0.115	0.24	1	17	JPX
0.00161883940473462	0.808095317151035	0.104	0.221	1	17	UBE2R2
0.00162507448705636	0.696762671435942	0.12	0.246	1	17	KIAA0232
0.00165422636527913	0.816239092617945	0.186	0.361	1	17	ARID4B
0.00228754296733649	0.862662722422279	0.093	0.201	1	17	IPO7
0.00258453512481824	0.814230403925504	0.126	0.248	1	17	BMPR2
0.00303378755489076	0.794792508201041	0.098	0.205	1	17	AL139383.1
0.00314579197188488	0.794925478466099	0.098	0.206	1	17	SIPA1L3
0.00328520848327348	1.38801312059988	0.426	0.456	1	17	LDLR
0.00408032391185596	0.69683055422252	0.104	0.211	1	17	PPP1R13B
0.00461892485587035	0.912090356563286	0.109	0.219	1	17	UPF2
0.0047497017883921	0.806008837340086	0.137	0.262	1	17	TRA2A
0.00529474529144403	0.958286663091512	0.142	0.271	1	17	PRRC2B
0.00551244759138022	0.673614506738143	0.18	0.324	1	17	ZNF609
0.00563735763489204	0.728162855661047	0.126	0.241	1	17	RABEP1
0.0060438801229168	0.934231701938315	0.186	0.337	1	17	RBM25
0.00706224372256283	0.788691094231128	0.126	0.238	1	17	NFATC3
0.00763104132289541	0.809694460232995	0.104	0.203	1	17	HECTD4
0.00769417062786924	0.801629701134533	0.18	0.323	1	17	ZC3H13
0.0079655920816561	0.919782248797018	0.126	0.235	1	17	GLT1D1
